# Robust gene expression-based classification of cancers without normalization

**DOI:** 10.1101/2020.04.28.051953

**Authors:** Aixiang Jiang, Laura K. Hilton, Jeffrey Tang, Christopher K. Rushton, Bruno M. Grande, David W. Scott, Ryan D. Morin

## Abstract

Binary classification using gene expression data is commonly used to stratify cancers into molecular subgroups that may have distinct prognoses and therapeutic options. A limitation of many such methods is the requirement for comparable training and testing data sets. Here, we describe and demonstrate a **s**elf-**t**raining implementation of **p**robability **r**atio-based classification **p**rediction **s**core (PRPS-ST) that facilitates the porting of existing classification models to other gene expression data sets. We demonstrate its robustness through application to two binary classification problems in diffuse large B-cell lymphoma using a diverse variety of gene expression data types and normalization methods.
