## Supplemental Tables for "Robust gene expression-based classification of cancers without normalization"

### Sheet: Table S1 COO Weights
Table S1 Wright COO genes		Weights, Ensembl Gene IDs, and presence or absence from Top 100 or Wright genes sets and from Scott, Schmitz, and Reddy cohorts for PRPS-ST COO classification.
Ensembl Gene ID	Gene Name	Gene Biotype	Weight (t Value)	p Value	Top 100 Genes	Wright Genes	Scott	Schmitz	Reddy
ENSG00000196549	MME	protein_coding	-18.9802	7.32611e-44	1	1	1	1	1
ENSG00000170054	SERPINA9	protein_coding	-18.5562	1.82658e-47	1	1	1	1	1
ENSG00000185697	MYBL1	protein_coding	-18.3514	8.9249e-44	1	1	1	1	1
ENSG00000245080	MIR3150A	antisense	-17.3535	1.08351e-45	1	0	0	0	0
ENSG00000122035	RASL11A	protein_coding	-16.6606	7.8346e-43	1	0	1	1	1
ENSG00000151704	KCNJ1	protein_coding	-16.4617	7.73053e-40	1	0	1	1	0
ENSG00000150556	LYPD6B	protein_coding	-16.3464	9.81778e-42	1	0	1	1	1
ENSG00000205837	LINC00487	lincRNA	-16.0293	3.60324e-39	1	0	1	0	0
ENSG00000196782	MAML3	protein_coding	-15.8962	1.40915e-40	1	1	1	1	1
ENSG00000102362	SYTL4	protein_coding	-15.6217	2.26054e-39	1	1	1	1	1
ENSG00000175130	MARCKSL1	protein_coding	-15.5285	1.36301e-35	1	1	1	1	1
ENSG00000198106	SNX29P2	lincRNA	-15.4273	5.79862e-33	1	0	0	0	1
ENSG00000227070	RP11-191G24.1	antisense	-15.3222	1.14391e-37	1	0	0	0	0
ENSG00000254248	RP11-320N21.2	antisense	-14.9472	4.73098e-37	1	0	0	0	0
ENSG00000171643	S100Z	protein_coding	-14.933	1.46037e-36	1	0	1	1	1
ENSG00000232698	AP001058.3	lincRNA	-14.8949	9.28781e-37	1	0	0	0	0
ENSG00000122547	EEPD1	protein_coding	-14.8181	1.89037e-36	1	1	1	1	1
ENSG00000196372	ASB13	protein_coding	-14.6757	4.69971e-36	1	1	1	1	1
ENSG00000256124	LINC01152	lincRNA	-14.5463	1.25838e-34	1	0	0	0	0
ENSG00000109339	MAPK10	protein_coding	-14.432	2.21738e-35	1	1	1	1	1
ENSG00000145687	SSBP2	protein_coding	-14.294	2.30253e-30	1	1	1	1	1
ENSG00000158321	AUTS2	protein_coding	-14.0451	7.22984e-32	1	1	1	1	1
ENSG00000228639	AC005152.3	lincRNA	-14.024	3.15261e-32	1	0	0	0	0
ENSG00000185658	BRWD1	protein_coding	-13.9779	1.93598e-33	1	0	1	1	1
ENSG00000154269	ENPP3	protein_coding	-13.9143	3.18848e-33	1	0	1	1	1
ENSG00000166578	IQCD	protein_coding	-13.8943	1.80646e-33	1	0	1	1	1
ENSG00000077232	DNAJC10	protein_coding	-13.7077	2.80705e-32	1	1	1	1	1
ENSG00000155966	AFF2	protein_coding	-13.658	1.32489e-29	1	0	1	1	1
ENSG00000251009	RP13-494C23.1	lincRNA	-13.5496	4.86641e-32	1	0	0	0	0
ENSG00000260177	RP4-536B24.3	lincRNA	-13.5463	3.54796e-32	1	0	0	0	0
ENSG00000172671	ZFAND4	protein_coding	-13.4563	4.34863e-31	1	1	1	1	1
ENSG00000113916	BCL6	protein_coding	-13.3005	6.79819e-28	1	1	1	1	1
ENSG00000214174	AMZ2P1	pseudogene	-13.2598	1.61786e-29	1	0	1	0	1
ENSG00000271046	RP11-138I18.2	lincRNA	-13.2231	3.7435e-30	1	0	0	0	0
ENSG00000145708	CRHBP	protein_coding	-13.0861	2.67645e-29	1	0	1	1	1
ENSG00000253214	RP11-1149M10.2	lincRNA	-13.0825	1.3237e-30	1	0	0	0	0
ENSG00000183624	HMCES	protein_coding	-13.0605	1.27662e-29	1	0	1	1	1
ENSG00000184261	KCNK12	protein_coding	-13.0351	1.94652e-29	1	1	1	1	1
ENSG00000236864	RP11-44H4.1	lincRNA	-12.9438	3.98511e-30	1	0	0	0	0
ENSG00000108021	FAM208B	protein_coding	-12.9352	9.5395e-30	1	0	1	1	1
ENSG00000173273	TNKS	protein_coding	-12.9104	5.18093e-30	1	1	1	1	1
ENSG00000128040	SPINK2	protein_coding	-12.7714	2.42073e-29	1	1	1	1	1
ENSG00000198369	SPRED2	protein_coding	-12.6611	2.38782e-28	1	0	1	1	1
ENSG00000225885	AC023590.1	protein_coding	-12.6609	3.58612e-26	1	0	0	0	1
ENSG00000091490	SEL1L3	protein_coding	-12.5717	4.11487e-25	1	1	1	1	1
ENSG00000189233	NUGGC	protein_coding	-12.5239	8.15428e-28	1	0	0	1	1
ENSG00000220785	MTMR9LP	pseudogene	-12.5003	1.58033e-28	1	0	0	0	0
ENSG00000076513	ANKRD13A	protein_coding	-12.4962	2.01632e-27	1	1	1	1	1
ENSG00000254153	CTA-398F10.2	lincRNA	-12.4275	1.79295e-27	1	0	0	0	0
ENSG00000160223	ICOSLG	protein_coding	-12.4203	2.92267e-25	1	1	1	1	1
ENSG00000197826	C4orf22	protein_coding	-12.3564	7.91e-28	1	0	1	1	0
ENSG00000261496	RP13-514E23.1	sense_overlapping	-12.2623	7.15888e-27	1	0	0	0	0
ENSG00000224187	RP11-132N15.3	lincRNA	-12.2326	2.33328e-26	1	0	0	0	0
ENSG00000273125	RP11-115H18.1	lincRNA	-12.1291	3.22039e-27	1	0	1	0	0
ENSG00000136237	RAPGEF5	protein_coding	-12.0319	2.5463e-25	1	1	1	1	1
ENSG00000107719	PALD1	protein_coding	-11.9788	7.61145e-25	1	0	1	1	1
ENSG00000175895	PLEKHF2	protein_coding	-11.9769	8.18643e-25	1	1	1	1	1
ENSG00000143772	ITPKB	protein_coding	-11.9595	4.92535e-24	1	1	1	1	1
ENSG00000267534	S1PR2	protein_coding	-11.872	1.25934e-25	1	1	1	1	1
ENSG00000146233	CYP39A1	protein_coding	-11.7704	8.1166e-26	1	0	1	1	1
ENSG00000147485	PXDNL	protein_coding	-11.6697	1.54168e-25	1	0	1	1	1
ENSG00000153291	SLC25A27	protein_coding	-11.5894	1.77629e-25	1	0	1	1	1
ENSG00000066923	STAG3	protein_coding	-11.5613	7.09382e-25	1	1	1	1	1
ENSG00000267568	RP11-87G24.3	processed_transcript	-11.5338	8.67284e-25	1	0	0	0	0
ENSG00000116478	HDAC1	protein_coding	-11.5229	4.11563e-25	1	1	1	1	1
ENSG00000188211	NCR3LG1	protein_coding	-11.4707	4.94046e-25	1	0	0	0	1
ENSG00000133985	TTC9	protein_coding	-11.465	5.61719e-22	0	1	1	1	1
ENSG00000109790	KLHL5	protein_coding	-11.4536	1.63501e-23	0	1	1	1	1
ENSG00000261028	AC012322.1	lincRNA	-11.3943	1.18397e-24	1	0	0	0	0
ENSG00000230023	RP11-10N16.2	lincRNA	-11.3568	4.07579e-24	1	0	1	0	0
ENSG00000163689	C3orf67	protein_coding	-11.3195	1.53064e-24	1	0	1	1	1
ENSG00000140398	NEIL1	protein_coding	-11.312	2.53355e-23	0	1	1	1	1
ENSG00000232010	AP001059.5	antisense	-11.2924	1.83067e-24	1	0	0	0	0
ENSG00000260030	RP11-686F15.2	lincRNA	-11.2454	3.01256e-24	1	0	0	0	0
ENSG00000188316	ENO4	protein_coding	-11.2114	3.33648e-24	1	0	0	0	0
ENSG00000183960	KCNH8	protein_coding	-11.2021	5.80428e-24	0	1	1	1	1
ENSG00000125398	SOX9	protein_coding	-11.1899	4.31167e-24	1	0	1	1	1
ENSG00000254987	RP11-563P16.1	lincRNA	-11.1842	4.44231e-24	1	0	0	0	0
ENSG00000119408	NEK6	protein_coding	-11.1325	1.31306e-22	0	1	1	1	1
ENSG00000171467	ZNF318	protein_coding	-10.8832	8.4642e-22	0	1	1	1	1
ENSG00000186075	ZPBP2	protein_coding	-10.7829	2.91793e-22	0	1	1	1	1
ENSG00000070882	OSBPL3	protein_coding	-10.7817	3.0066e-22	0	1	1	1	1
ENSG00000058091	CDK14	protein_coding	-10.3408	2.75879e-19	0	1	1	1	1
ENSG00000128274	A4GALT	protein_coding	-10.0068	1.60468e-19	0	1	1	1	1
ENSG00000076641	PAG1	protein_coding	-9.95144	1.14212e-18	0	1	1	1	1
ENSG00000110427	KIAA1549L	protein_coding	-9.86289	8.53161e-20	0	1	1	1	1
ENSG00000160191	PDE9A	protein_coding	-9.84588	1.12846e-19	0	1	1	1	1
ENSG00000144560	VGLL4	protein_coding	-9.71626	2.06153e-18	0	1	1	1	1
ENSG00000120063	GNA13	protein_coding	-9.70243	7.03992e-19	0	1	1	1	1
ENSG00000145685	LHFPL2	protein_coding	-9.677	3.91749e-18	0	1	1	1	1
ENSG00000118308	LRMP	protein_coding	-9.47762	2.27771e-17	0	1	1	1	1
ENSG00000169398	PTK2	protein_coding	-9.40336	1.32858e-17	0	1	1	1	1
ENSG00000113580	NR3C1	protein_coding	-9.37343	2.22015e-17	0	1	1	1	1
ENSG00000101846	STS	protein_coding	-9.2216	1.53197e-17	0	1	1	1	1
ENSG00000135363	LMO2	protein_coding	-9.12691	1.00196e-16	0	1	1	1	1
ENSG00000105339	DENND3	protein_coding	-9.03656	3.01988e-16	0	1	1	1	1
ENSG00000086015	MAST2	protein_coding	-9.03021	5.75386e-17	0	1	1	1	1
ENSG00000106688	SLC1A1	protein_coding	-8.94228	3.57427e-16	0	1	1	1	1
ENSG00000138764	CCNG2	protein_coding	-8.87896	6.83007e-16	0	1	1	1	1
ENSG00000145012	LPP	protein_coding	-8.83667	5.65099e-16	0	1	1	1	1
ENSG00000115365	LANCL1	protein_coding	-8.74544	2.44533e-16	0	1	1	1	1
ENSG00000122707	RECK	protein_coding	-8.413	4.06257e-15	0	1	1	1	1
ENSG00000111725	PRKAB1	protein_coding	-8.38662	4.80064e-15	0	1	1	1	1
ENSG00000088280	ASAP3	protein_coding	-8.34294	7.54465e-15	0	1	1	1	1
ENSG00000151575	TEX9	protein_coding	-8.23689	2.03552e-14	0	1	1	1	1
ENSG00000123636	BAZ2B	protein_coding	-8.17728	2.70742e-14	0	1	1	1	1
ENSG00000197165	SULT1A2	protein_coding	-7.94676	5.28848e-14	0	1	1	1	1
ENSG00000164543	STK17A	protein_coding	-7.67431	1.20051e-12	0	1	1	1	1
ENSG00000171476	HOPX	protein_coding	-7.61675	4.66572e-13	0	1	1	1	1
ENSG00000152558	TMEM123	protein_coding	-7.00275	3.75119e-11	0	1	1	1	1
ENSG00000100320	RBFOX2	protein_coding	-6.71977	1.82806e-10	0	1	1	1	1
ENSG00000117090	SLAMF1	protein_coding	-6.55747	3.75165e-10	0	1	1	1	1
ENSG00000130787	HIP1R	protein_coding	-6.22716	4.78962e-09	0	1	1	1	1
ENSG00000141959	PFKL	protein_coding	-5.95557	1.0637e-08	0	1	1	0	1
ENSG00000127616	SMARCA4	protein_coding	-5.13753	6.65537e-07	0	1	1	1	1
ENSG00000127314	RAP1B	protein_coding	-4.85811	2.45706e-06	0	1	1	1	1
ENSG00000160888	IER2	protein_coding	-4.30649	2.65647e-05	0	1	1	1	1
ENSG00000171791	BCL2	protein_coding	2.66235	0.00829239	0	1	1	1	1
ENSG00000169359	SLC33A1	protein_coding	3.97406	0.000102762	0	1	1	1	1
ENSG00000140650	PMM2	protein_coding	5.12531	7.83838e-07	0	1	1	1	1
ENSG00000198286	CARD11	protein_coding	5.86865	2.01267e-08	0	1	1	1	1
ENSG00000140750	ARHGAP17	protein_coding	5.87381	2.15679e-08	0	1	1	1	1
ENSG00000213923	CSNK1E	protein_coding	6.27442	1.68819e-09	0	1	1	1	1
ENSG00000114850	SSR3	protein_coding	6.39294	1.6632e-09	0	1	1	1	1
ENSG00000066827	ZFAT	protein_coding	6.55438	3.66958e-10	0	1	1	1	1
ENSG00000083454	P2RX5	protein_coding	6.59085	2.55505e-10	0	1	1	1	1
ENSG00000113387	SUB1	protein_coding	6.7271	2.75845e-10	0	1	1	1	1
ENSG00000038210	PI4K2B	protein_coding	6.80071	1.6455e-10	0	1	1	1	1
ENSG00000140044	JDP2	protein_coding	6.80951	9.4686e-11	0	1	1	1	1
ENSG00000113282	CLINT1	protein_coding	6.81668	9.03773e-11	0	1	1	1	1
ENSG00000011007	TCEB3	protein_coding	6.96256	3.75515e-11	0	1	1	1	1
ENSG00000138639	ARHGAP24	protein_coding	7.02433	2.74605e-11	0	1	1	1	1
ENSG00000184432	COPB2	protein_coding	7.37742	4.07696e-12	0	1	1	0	1
ENSG00000143816	WNT9A	protein_coding	7.3781	8.25079e-12	0	1	1	1	1
ENSG00000104081	BMF	protein_coding	7.43476	4.90088e-12	0	1	1	1	1
ENSG00000074695	LMAN1	protein_coding	7.67261	8.91889e-13	0	1	1	1	1
ENSG00000058335	RASGRF1	protein_coding	7.73695	4.76912e-13	0	1	1	1	1
ENSG00000198546	ZNF511	protein_coding	8.10263	1.17005e-13	0	1	1	1	1
ENSG00000186265	BTLA	protein_coding	8.15972	2.47797e-14	0	1	0	1	1
ENSG00000113407	TARS	protein_coding	8.29154	1.16438e-14	0	1	1	1	1
ENSG00000114686	MRPL3	protein_coding	8.30066	2.419e-14	0	1	1	1	1
ENSG00000177565	TBL1XR1	protein_coding	8.38935	1.78502e-14	0	1	1	1	1
ENSG00000124191	TOX2	protein_coding	8.50393	2.62968e-15	0	1	1	1	1
ENSG00000138185	ENTPD1	protein_coding	8.52154	1.89304e-15	0	1	1	1	1
ENSG00000065308	TRAM2	protein_coding	8.804	2.5302e-16	0	1	1	1	1
ENSG00000172331	BPGM	protein_coding	8.82077	6.1291e-16	0	1	1	1	1
ENSG00000163938	GNL3	protein_coding	8.82417	3.81556e-16	0	1	1	1	1
ENSG00000150977	RILPL2	protein_coding	8.94471	2.21889e-16	0	1	1	1	1
ENSG00000109189	USP46	protein_coding	8.94604	1.06948e-16	0	1	1	1	1
ENSG00000213638	ADAT3	protein_coding	9.02881	1.19349e-16	0	1	1	1	1
ENSG00000145779	TNFAIP8	protein_coding	9.03744	6.31069e-17	0	1	1	1	1
ENSG00000095585	BLNK	protein_coding	9.14119	4.9622e-17	0	1	1	1	1
ENSG00000162413	KLHL21	protein_coding	9.14613	2.20629e-17	0	1	1	1	1
ENSG00000197629	MPEG1	protein_coding	9.19652	4.54124e-17	0	1	1	1	1
ENSG00000118971	CCND2	protein_coding	9.22228	1.72491e-16	0	1	1	1	1
ENSG00000181026	AEN	protein_coding	9.25256	6.70969e-17	0	1	1	1	1
ENSG00000135905	DOCK10	protein_coding	9.30042	6.00606e-18	0	1	1	1	1
ENSG00000003402	CFLAR	protein_coding	9.31199	1.9904e-17	0	1	1	1	1
ENSG00000196628	TCF4	protein_coding	9.34777	9.88225e-18	0	1	1	1	1
ENSG00000166598	HSP90B1	protein_coding	9.46997	2.65049e-18	0	1	1	1	1
ENSG00000198736	MSRB1	protein_coding	9.49417	2.73837e-17	0	1	1	1	1
ENSG00000184293	CLECL1	protein_coding	9.56361	3.15479e-18	0	1	1	1	1
ENSG00000144802	NFKBIZ	protein_coding	9.5957	1.49171e-18	0	1	1	1	1
ENSG00000151835	SACS	protein_coding	9.60522	1.66874e-18	0	1	1	1	1
ENSG00000131370	SH3BP5	protein_coding	9.65655	6.35571e-18	0	1	1	1	1
ENSG00000136840	ST6GALNAC4	protein_coding	9.66345	1.7367e-18	0	1	1	1	1
ENSG00000137193	PIM1	protein_coding	10.0058	4.65551e-20	0	1	0	1	1
ENSG00000102221	JADE3	protein_coding	10.1679	1.34902e-19	0	1	1	1	1
ENSG00000179361	ARID3B	protein_coding	10.2086	2.46335e-20	0	1	1	1	1
ENSG00000102445	KIAA0226L	protein_coding	10.4663	1.87518e-21	0	1	1	1	1
ENSG00000138134	STAMBPL1	protein_coding	10.5194	1.32425e-21	0	1	1	1	1
ENSG00000129187	DCTD	protein_coding	10.5463	5.55222e-22	0	1	1	1	1
ENSG00000174004	NRROS	protein_coding	10.5696	2.8023e-21	0	1	1	1	1
ENSG00000155926	SLA	protein_coding	10.6422	3.87172e-22	0	1	1	1	1
ENSG00000089248	ERP29	protein_coding	10.6835	5.5702e-22	0	1	1	1	1
ENSG00000101336	HCK	protein_coding	10.8061	1.76701e-22	0	1	1	1	1
ENSG00000140157	NIPA2	protein_coding	10.8566	9.12973e-22	0	1	1	1	1
ENSG00000139083	ETV6	protein_coding	10.8762	7.66722e-23	0	1	1	1	1
ENSG00000107438	PDLIM1	protein_coding	10.9545	4.32891e-23	0	1	1	1	1
ENSG00000187045	TMPRSS6	protein_coding	10.9915	1.84814e-20	0	1	1	1	1
ENSG00000152492	CCDC50	protein_coding	11.3552	1.7706e-23	0	1	1	1	1
ENSG00000174032	SLC25A30	protein_coding	11.3603	1.0877e-24	1	0	1	1	1
ENSG00000011590	ZBTB32	protein_coding	11.4976	1.10695e-22	0	1	1	1	1
ENSG00000116017	ARID3A	protein_coding	11.5421	1.76234e-24	1	1	1	1	1
ENSG00000119977	TCTN3	protein_coding	11.7486	1.16809e-23	0	1	1	1	1
ENSG00000186603	HPDL	protein_coding	11.7496	7.84015e-25	1	0	1	1	1
ENSG00000114861	FOXP1	protein_coding	11.774	8.07874e-25	1	1	1	1	1
ENSG00000137875	BCL2L10	protein_coding	11.9095	7.47383e-23	0	1	1	1	1
ENSG00000177426	TGIF1	protein_coding	11.9162	1.34468e-25	1	1	1	1	1
ENSG00000172349	IL16	protein_coding	11.9669	5.41023e-26	1	1	1	1	1
ENSG00000117280	RAB7L1	protein_coding	12.0085	6.30224e-26	1	1	1	1	1
ENSG00000183508	FAM46C	protein_coding	12.0898	1.86444e-26	1	1	1	1	1
ENSG00000168811	IL12A	protein_coding	12.1644	8.88707e-26	1	1	1	1	1
ENSG00000182158	CREB3L2	protein_coding	12.3886	3.23425e-27	1	1	1	1	1
ENSG00000136379	ABHD17C	protein_coding	12.4267	1.07224e-26	1	1	1	1	1
ENSG00000187912	CLEC17A	protein_coding	12.585	1.09323e-28	1	0	0	1	1
ENSG00000166394	CYB5R2	protein_coding	12.5888	1.66396e-27	1	1	0	1	1
ENSG00000017483	SLC38A5	protein_coding	12.8641	7.84527e-30	1	1	1	1	1
ENSG00000119411	BSPRY	protein_coding	13.0865	7.72702e-29	1	1	1	1	1
ENSG00000196396	PTPN1	protein_coding	13.1802	3.20161e-30	1	1	1	1	1
ENSG00000258072	RP11-554D14.2	pseudogene	13.2413	3.31377e-28	1	0	0	0	0
ENSG00000128438	TBC1D27	pseudogene	13.4647	4.01921e-31	1	0	0	0	1
ENSG00000187595	ZNF385C	protein_coding	13.6066	3.12041e-30	1	0	1	0	1
ENSG00000137265	IRF4	protein_coding	13.9993	1.2695e-33	1	1	1	1	1
ENSG00000156127	BATF	protein_coding	14.1774	3.25216e-33	1	1	1	1	1
ENSG00000256482	RP11-625L16.3	antisense	14.2039	3.82006e-29	1	0	0	0	0
ENSG00000144791	LIMD1	protein_coding	14.7617	3.89259e-35	1	1	1	1	1
ENSG00000033170	FUT8	protein_coding	14.9498	4.19861e-36	1	1	1	1	1
ENSG00000102096	PIM2	protein_coding	15.5373	2.56266e-39	1	1	0	1	1
ENSG00000240505	TNFRSF13B	protein_coding	16.6005	5.8018e-43	1	1	1	1	1

### Sheet: Table S2 DHITsig Weights
Table S2 DHITsig Weights		Weights, Ensembl Gene IDs, and presence or absence from the REMoDL-B cohort for PRPS-ST DHITsig classification.
ensembl_gene_id	ImportanceScore	External Gene Name	Gene Biotype	REMoDL_B
ENSG00000103522	-0.778158	IL21R	protein_coding	1
ENSG00000105246	-0.776793	EBI3	protein_coding	1
ENSG00000143297	-0.750222	FCRL5	protein_coding	1
ENSG00000226979	-0.673264	LTA	protein_coding	1
ENSG00000003393	-0.657455	ALS2	protein_coding	1
ENSG00000058866	-0.633291	DGKG	protein_coding	1
ENSG00000140379	-0.623794	BCL2A1	protein_coding	1
ENSG00000084676	-0.602465	NCOA1	protein_coding	1
ENSG00000164236	-0.601972	ANKRD33B	protein_coding	0
ENSG00000138623	-0.597133	SEMA7A	protein_coding	1
ENSG00000121594	-0.591988	CD80	protein_coding	1
ENSG00000113742	-0.582615	CPEB4	protein_coding	1
ENSG00000163082	-0.578055	SGPP2	protein_coding	1
ENSG00000181788	-0.537211	SIAH2	protein_coding	1
ENSG00000102962	-0.536215	CCL22	protein_coding	1
ENSG00000179361	-0.533036	ARID3B	protein_coding	0
ENSG00000085449	-0.53249	WDFY1	protein_coding	1
ENSG00000113532	-0.531446	ST8SIA4	protein_coding	1
ENSG00000137265	-0.531441	IRF4	protein_coding	1
ENSG00000147526	-0.530782	TACC1	protein_coding	1
ENSG00000168610	-0.528031	STAT3	protein_coding	1
ENSG00000118242	-0.520592	MREG	protein_coding	1
ENSG00000156127	-0.518201	BATF	protein_coding	1
ENSG00000154978	-0.517913	VOPP1	protein_coding	1
ENSG00000185668	-0.517296	POU3F1	protein_coding	1
ENSG00000234883	-0.515577	MIR155HG	lincRNA	1
ENSG00000111863	-0.515184	ADTRP	protein_coding	1
ENSG00000092871	-0.509849	RFFL	protein_coding	1
ENSG00000095951	-0.503485	HIVEP1	protein_coding	1
ENSG00000135932	-0.493965	CAB39	protein_coding	1
ENSG00000117322	-0.492802	CR2	protein_coding	1
ENSG00000149177	-0.490756	PTPRJ	protein_coding	1
ENSG00000254415	-0.485514	SIGLEC14	protein_coding	1
ENSG00000163219	-0.483174	ARHGAP25	protein_coding	1
ENSG00000125753	-0.478206	VASP	protein_coding	1
ENSG00000139629	-0.476352	GALNT6	protein_coding	1
ENSG00000224220	-0.470364	AC104699.1	antisense	0
ENSG00000003402	-0.469695	CFLAR	protein_coding	1
ENSG00000163466	-0.465449	ARPC2	protein_coding	1
ENSG00000054219	-0.465398	LY75	protein_coding	1
ENSG00000082438	-0.463624	COBLL1	protein_coding	1
ENSG00000014257	-0.453427	ACPP	protein_coding	1
ENSG00000058335	-0.452864	RASGRF1	protein_coding	1
ENSG00000244405	-0.452152	ETV5	protein_coding	1
ENSG00000176749	-0.450417	CDK5R1	protein_coding	1
ENSG00000186469	-0.446255	GNG2	protein_coding	1
ENSG00000220517	-0.446235	ASS1P1	pseudogene	0
ENSG00000013364	-0.444564	MVP	protein_coding	1
ENSG00000135905	-0.442934	DOCK10	protein_coding	1
ENSG00000221887	-0.442822	HMSD	protein_coding	1
ENSG00000102970	-0.440876	CCL17	protein_coding	1
ENSG00000173200	-0.439442	PARP15	protein_coding	1
ENSG00000106829	-0.438089	TLE4	protein_coding	1
ENSG00000077585	-0.436647	GPR137B	protein_coding	1
ENSG00000110324	-0.4341	IL10RA	protein_coding	1
ENSG00000172927	-0.433195	MYEOV	protein_coding	1
ENSG00000125398	0.357911	SOX9	protein_coding	1
ENSG00000133315	0.358736	MACROD1	protein_coding	1
ENSG00000173457	0.3613	PPP1R14B	protein_coding	1
ENSG00000153406	0.361334	NMRAL1	protein_coding	1
ENSG00000174365	0.361899	SNHG11	processed_transcript	1
ENSG00000142937	0.366455	RPS8	protein_coding	1
ENSG00000147642	0.368492	SYBU	protein_coding	1
ENSG00000226950	0.369704	DANCR	processed_transcript	1
ENSG00000135116	0.373334	HRK	protein_coding	1
ENSG00000175061	0.374634	FAM211A-AS1	processed_transcript	1
ENSG00000163683	0.376756	SMIM14	protein_coding	1
ENSG00000127990	0.377274	SGCE	protein_coding	1
ENSG00000183605	0.378277	SFXN4	protein_coding	1
ENSG00000147604	0.379759	RPL7	protein_coding	1
ENSG00000167526	0.380648	RPL13	protein_coding	1
ENSG00000162004	0.385407	CCDC78	protein_coding	1
ENSG00000183077	0.387742	AFMID	protein_coding	1
ENSG00000165238	0.388331	WNK2	protein_coding	1
ENSG00000255517	0.394297	CTD-3074O7.5	antisense	0
ENSG00000103253	0.394798	HAGHL	protein_coding	1
ENSG00000136942	0.401009	RPL35	protein_coding	1
ENSG00000272398	0.402431	CD24	protein_coding	1
ENSG00000128272	0.404263	ATF4	protein_coding	1
ENSG00000173898	0.405166	SPTBN2	protein_coding	1
ENSG00000132465	0.411205	IGJ	protein_coding	1
ENSG00000196756	0.415383	SNHG17	processed_transcript	1
ENSG00000102760	0.420394	RGCC	protein_coding	1
ENSG00000099956	0.425002	SMARCB1	protein_coding	1
ENSG00000164362	0.425034	TERT	protein_coding	1
ENSG00000174669	0.426165	SLC29A2	protein_coding	1
ENSG00000189283	0.42719	FHIT	protein_coding	1
ENSG00000130348	0.428096	QRSL1	protein_coding	1
ENSG00000260260	0.432304	RP11-304L19.5	lincRNA	0
ENSG00000243056	0.449581	EIF4EBP3	protein_coding	1
ENSG00000089009	0.450222	RPL6	protein_coding	1
ENSG00000130005	0.460819	GAMT	protein_coding	1
ENSG00000231789	0.471365	RP11-558F24.4	antisense	0
ENSG00000242265	0.475676	PEG10	protein_coding	1
ENSG00000235314	0.477482	LINC00957	lincRNA	1
ENSG00000106952	0.486554	TNFSF8	protein_coding	1
ENSG00000233016	0.533131	SNHG7	antisense	1
ENSG00000175600	0.544791	SUGCT	protein_coding	1
ENSG00000173660	0.55455	UQCRH	protein_coding	1
ENSG00000012779	0.582284	ALOX5	protein_coding	1
ENSG00000153291	0.597329	SLC25A27	protein_coding	1
ENSG00000136997	0.618097	MYC	protein_coding	1
ENSG00000204856	0.666274	FAM216A	protein_coding	1
ENSG00000256574	0.674218	OR13A1	protein_coding	1

### Sheet: Table S3 PRPS-ST Accuracy
Table S3 PRPS-ST Accuracy		Two- and three-class accuracy comparisons for different classification methods across cohorts.
Cohort	Comparison	Type	Accuracy	Accuracy 95% CI Lower	Accuracy 95% CI Upper
Ennishi	Salmon-VST PRPS class vs Lymph2Cx COO	Three-class	0.851974	0.806987	0.889935
Ennishi	fC-VST PRPS class vs Lymph2Cx COO	Three-class	0.881579	0.83984	0.915665
Ennishi	log2(tpm+1) PRPS class vs Lymph2Cx COO	Three-class	0.884868	0.84353	0.918483
Ennishi	Salmon-VST PRPS class vs Lymph2Cx COO	Two-class	0.980469	0.955012	0.993629
Ennishi	fC-VST PRPS class vs Lymph2Cx COO	Two-class	0.973485	0.946134	0.989275
Ennishi	log2(tpm+1) PRPS class vs Lymph2Cx COO	Two-class	0.973585	0.946335	0.989315
Scott	PRPS class wright vs Lymph2Cx COO CLC	Three-class	0.793103	0.707976	0.862711
Scott	PRPS class top vs Lymph2Cx COO CLC	Three-class	0.87069	0.795704	0.925784
Scott	PRPS class wright vs Gold Standard COO	Three-class	0.831933	0.752437	0.894212
Scott	PRPS class top vs Gold Standard COO	Three-class	0.857143	0.781152	0.914523
Scott	Lymph2Cx COO CLC vs Gold Standard COO	Three-class	0.827586	0.746358	0.891387
Scott	PRPS class wright vs Lymph2Cx COO CLC	Two-class	0.957447	0.894619	0.988286
Scott	PRPS class top vs Lymph2Cx COO CLC	Two-class	0.969072	0.912268	0.993576
Scott	PRPS class wright vs Gold Standard COO	Two-class	1	0.961517	1
Scott	PRPS class top vs Gold Standard COO	Two-class	0.989474	0.942743	0.999734
Scott	Lymph2Cx COO CLC vs Gold Standard COO	Two-class	0.988636	0.938306	0.999712
Reddy	PRPS class top vs Lymph2Cx COO	Three-class	0.861314	0.791924	0.91439
Reddy	PRPS class wright vs Lymph2Cx COO	Three-class	0.883212	0.817279	0.931751
Reddy	RNAseq COO vs Lymph2Cx COO	Three-class	0.824818	0.750649	0.884414
Reddy	PRPS class top vs RNAseq COO	Three-class	0.82265	0.784968	0.856193
Reddy	PRPS class wright vs RNAseq COO	Three-class	0.833333	0.796417	0.86597
Reddy	PRPS class top vs Lymph2Cx COO	Two-class	0.97479	0.928092	0.994771
Reddy	PRPS class wright vs Lymph2Cx COO	Two-class	0.966667	0.916851	0.990844
Reddy	RNAseq COO vs Lymph2Cx COO	Two-class	0.955752	0.899758	0.985479
Reddy	PRPS class top vs RNAseq COO	Two-class	0.991826	0.976298	0.998311
Reddy	PRPS class wright vs RNAseq COO	Two-class	0.975871	0.954692	0.988909
Schmitz	PRPS class wright vs LPS COO Original	Three-class	0.763345	0.725983	0.797912
Schmitz	PRPS class top vs LPS COO Original	Three-class	0.843416	0.810688	0.872481
Schmitz	PRPS class wright vs LPS COO Original	Two-class	0.992874	0.979317	0.998528
Schmitz	PRPS class top vs LPS COO Original	Two-class	0.997706	0.987288	0.999942
